# Manganese depletion leads to multisystem changes in the transcriptome of the opportunistic pathogen *Streptococcus sanguinis*

**DOI:** 10.1101/2020.08.06.240218

**Authors:** Tanya Puccio, Karina S. Kunka, Bin Zhu, Ping Xu, Todd Kitten

## Abstract

*Streptococcus sanguinis* is a primary tooth colonizer and is typically considered beneficial due to its antagonistic relationship with the cariogenic pathogen *Streptococcus mutans*. However, *S. sanguinis* can also act as an opportunistic pathogen should it enter the bloodstream and colonize a damaged heart valve, leading to infective endocarditis. Studies have implicated manganese acquisition as an important virulence determinant in streptococcal endocarditis. A knockout mutant lacking the primary manganese import system in *S. sanguinis*, SsaACB, is severely attenuated for virulence in an *in vivo* rabbit model. Manganese is a known cofactor for several important enzymes in *S. sanguinis*, including superoxide dismutase, SodA, and the aerobic ribonucleotide reductase, NrdEF. To determine the effect of manganese depletion on *S. sanguinis*, we performed transcriptomic analysis on a Δ*ssaACB* mutant grown in aerobic fermentor conditions after the addition of the metal chelator EDTA. Despite the broad specificity of EDTA, analysis of cellular metal content revealed a decrease in manganese, but not in other metals, that coincided with a drop in growth rate. Subsequent supplementation with manganese, but not iron, zinc, or magnesium, restored growth in the fermentor post-EDTA. Reduced activity of Mn-dependent SodA and NrdEF likely contributed to the decreased growth rate post-EDTA, but did not appear entirely responsible. With the exception of the Dps-like peroxide resistance gene, *dpr*, manganese depletion did not induce stress response systems. By comparing the transcriptome of Δ*ssaACB* cells pre- and post-EDTA, we determined that manganese deprivation led to altered expression of diverse systems, including ethanolamine utilization, CRISPR/Cas, and a type IV pilus. Manganese depletion also led to an apparent induction of carbon catabolite repression in a glucose-independent manner. The combined results suggest that manganese limitation produces effects in *S. sanguinis* that are diverse and complex, with no single protein or system appearing entirely responsible for the observed growth rate decrease. This study provides further evidence for the importance of this trace element in streptococcal biology. Future studies will focus on determining mechanisms for regulation, as the multitude of changes observed in this study indicate that multiple regulators may respond to manganese levels.
