## Supplementary material for "Manganese depletion leads to multisystem changes in the transcriptome of the opportunistic pathogen *Streptococcus sanguinis*": Table S3

### Sheet: Plasmids and Primers
Plasmid or primer	Description/Sequence	Source or Reference
Plasmids
pVA2606	KanR; pUC19-derived by replacement of bla with aphA-3	Paik et al. (2005)
pJFP76	KanR TetR; derivative of pVA2606 with SSA_0169 and tetM	Turner et al. (2009a)
ΔssaACB mutagenesis primers
0262-F1	GCACGATGATAAGCTCCTG	This study
0262-R1S	TCTCATTTTAGCCATCTCATACACCTCTATAGT	This study
Kan-F2	ATGGCTAAAATGAGAATATCACC	This study
Kan-R2	CTAAAACAATTCATCCAGTA	This study
0260-F3	GATGAATTGTTTTAGTAATAAAAGGTTAGGAAGACA	This study
0260-R3	CGTTTTCTCAATATTATCAATCCA	This study
0262T-R1	CCAATATTAATAATTTTCATCTCATACACCTCTATAGT	This study
Tet-F2	ATGAAAATTATTAATATTGGAGT	This study
Tet-R2	TCACTAAGTTATTTTATTGAACAT	This study
0260T-F3	CAATAAAATAACTTAGTGATAATAAAAGGTTAGGAAGACA	This study
rel mutagenesis primers
IFDC_Flank_F1	CGAGCCACGATAACGCTC	This study
IFDC_Flank_R1	TTATTTCCTCCCGTTAAATAATAGATAAC	This study
SSA_0250_F1	GCCGAATGTCTCTAGACTGTTAAGT	Xu et al. (2011)
SSA_0250_R3	AAATCATCTACGACCGAAATGG	Xu et al. (2011)
relP_F1	GCGACTGTCCTTAATCACT	This study
relP_IFDC_R1	TCTATTATTTAACGGGAGGAAATAAGATGATGAAGATTTTATTAGCTGAAG	This study
relP_IFDC_F2	ACGCGATGAGCGTTATCGTGGCTCGACAGTTCTCCTACTTTTCTAG	This study
relP_R2	GAAAGAAGATGCTGAAATTGATACC	This study
relP_R3	GTAGGAGAACTGTGATGATGAAGATTTTATTAGCTGAAGATG	This study
relP_F3	AATCTTCATCATCACAGTTCTCCTACTTTTCTAG	This study
relQ_F1	ACAAGTCCTTATCAACAGCT	This study
relQ_IFDC_R1	TCTATTATTTAACGGGAGGAAATAAATGACGGTGTGGGAAATAG	This study
relQ_IFDC_F2	ACGCGATGAGCGTTATCGTGGCTCGACACTTACCTTGTCATATCATTATTTTTTG	This study
relQ_R2	ACCATAATCAAGAGTTCCATCAAGT	This study
relQ_R3	ACAAGGTAAGTGTATGACGGTGTGGGAAATAG	This study
relQ_F3	CCCACACCGTCATACACTTACCTTGTCATATCATTATTTTTTG	This study
qRT-PCR primers
gapA_FWD	GCTTTCCGTCGTATCCAAAA	Rodriguez et al. (2011)
gapA_RVS	ACACCGTCAGTAGCCCAGTC	Rodriguez et al. (2011)
SSA_0074_qPCR_F1	TCAGTGGTTGTTCTCCAAGTG	This study
SSA_0074_qPCR_R1	AACGAGGTCCCTGTGTAAATG	This study
spxB_qPCR_F1	GCCCTAGTCTCCATGTTTATCG	This study
spxB_qPCR_R1	CCCACAACACCCAGAACTAAA	This study
eutQ_qPCR_F1	CCTTAGACGAAAGCCCAAGAT	This study
eutQ_qPCR_R1	TCAAGACGCCCTTCAATAACA	This study
dpr_qPCR_F1	CCGCTATCTGACAGGTCTTTAC	This study
dpr_qPCR_R1	CCTTGGCACCGACAAAGATA	This study
comEA_qPCR_F1	GGAGCTTCTGATTCTGCTAGTG	This study
comEA_qPCR_R1	TCTGTCCGATGCCTGAAATG	This study
sodA_qPCR_F1	GAATGTTAATGCTGCGCTTGA	This study
sodA_qPCR_R1	CTGACGGATATCAGCAGGAATAG	This study
arcT_qPCR_F1	CTGGATAGCGGAGTGGAATTTA	This study
arcT_qPCR_R1	CCTGCTCTTCTAGCTGGTTATAC	This study
nrdF_qPCR_F1	AGACTCAGACTGGAGGGTATC	This study
nrdF_qPCR_R1	GACCTGGATGACTGGAGAAAG	This study
PTS_EIIAB_qPCR_F1	GGTGAATTTGCTGCTGGTATTC	This study
PTS_EIIAB_qPCR_R1	GCATAGAGATCATCTGGTCCTTC	This study
pilB_qPCR_F1	ATGCAACCCTCCTCAGTAAAG	This study
pilB_qPCR_R1	AGGACCAGTCAGCAAGATAATG	This study
